# RNA Editing of DEGS1 Links Genetic Risk to Ceramide Dysregulation and Astrocyte Toxicity in ALS

**DOI:** 10.64898/2026.09.17.752108

**Authors:** Alan Guo, Samuel Lessard, Lilu Guo, Melody Li, Disha Sood, Rachel Passaro, Jeremy Huang, Clement Chatelain, Emanuele de Rinaldis, Shameer Khader, Bailin Zhang, James C. Dodge, Steven Rodriguez

**Author notes:** Correspondence to: Steven Rodriguez; James C. Dodge, Sanofi, 350 Water Street, Cambridge, MA 02141, USA. These authors contributed equally to this work (Alan Guo, Samuel Lessard).

## Abstract

Amyotrophic lateral sclerosis (ALS) is a fatal neurodegenerative disease with ∼90% of cases being sporadic. Although genome-wide association studies have identified numerous genetic risk loci, these variants account for only a portion of ALS heritability, suggesting that additional genetic and regulatory mechanisms contribute to disease risk. Furthermore, the mechanisms linking common variants to disease pathogenesis remain poorly understood. Adenosine-to-inosine (A-to-I) RNA editing is dysregulated in ALS, yet systematic identification of disease-relevant editing events and their functional consequences has been limited.

We performed comprehensive RNA editing analysis across eight central nervous system regions from a Target ALS cohort, identifying 752 differentially edited sites in 304 genes. Global RNA editing was significantly reduced in ALS tissues, particularly in spinal cord and choroid plexus, with altered editing in genes involved in immune signaling, stress response and RNA processing. Through genetic colocalization analysis integrating editing quantitative trait loci (edQTLs) with ALS GWAS data, we identified common variants at the *DEGS1* locus associated with both increased 3′ UTR editing and elevated ALS risk (posterior probability >0.88). *DEGS1* encodes dihydroceramide desaturase 1, a key enzyme converting dihydroceramide to ceramide, the precursor to all sphingolipid species.

Using CRISPR-generated *DEGS1* knockout iPSCs and lipidomic profiling, we demonstrated that DEGS1 is essential for ceramide synthesis and downstream sphingolipid production in astrocytes. Functional validation revealed that ALS-associated editing of the *DEGS1* 3′ UTR significantly increased DEGS1 protein expression. Critically, astrocytes expressing the fully edited *DEGS1* 3′ UTR increased ceramide levels and reduced cell viability compared to those expressing the unedited construct. These findings establish a novel regulatory link between RNA editing, sphingolipid metabolism and ALS pathogenesis. Our results demonstrate that common genetic variants can influence disease risk through post-transcriptional mechanisms that alter lipid homeostasis in astrocytes, a cell type increasingly recognized as central to ALS progression.
