## Supplementary File 2 for "RNA Editing of DEGS1 Links Genetic Risk to Ceramide Dysregulation and Astrocyte Toxicity in ALS"

### Sheet: Sheet1
Tissue	Pathway	P_value	neglog10P	Activation_z	Percent_overlap
Cerebellum	Cysteine Biosynthesis/Homocysteine Degradation	0.00143	2.845		100
Cerebellum	RNA Polymerase I Transcription	0.00377	2.424		33.33
Cerebellum	Adipogenesis pathway	0.00396	2.402	1	22.22
Cerebellum	Bladder Cancer Signaling	0.007	2.155		27.27
Cerebellum	Oxidative Stress Induced Senescence	0.00709	2.149	-1	19.05
Cerebellum	Small Cell Lung Cancer Signaling	0.00908	2.042		25
Cerebellum	Ferroptosis Signaling Pathway	0.01	2		16.67
Cerebellum	Cysteine Biosynthesis III (mammalia)	0.01	2		40
Cerebellum	ERCC6 (CSB) and EHMT2 (G9a) positively regulate rRNA expression	0.01	2		40
Cerebellum	SLAMF Signaling Pathway	0.01	2		21.43
Cerebellum	Chromatin modifying enzymes	0.02	1.699	-1.34	12.5
Cerebellum	Generic Transcription Pathway	0.02	1.699	-1.41	8.99
Cerebellum	NoRC negatively regulates rRNA expression	0.02	1.699		33.33
Cerebellum	PRC2 methylates histones and DNA	0.02	1.699		33.33
Cerebellum	Cyclins and Cell Cycle Regulation	0.02	1.699		17.65
Cerebellum	Nucleosome assembly	0.03	1.523		28.57
Cerebellum	Transcriptional Regulation by E2F6	0.03	1.523		28.57
Cerebellum	Non-Small Cell Lung Cancer Signaling	0.03	1.523		16.67
Cerebellum	Ovarian Cancer Signaling	0.03	1.523		16.67
Cerebellum	p53 Signaling	0.03	1.523		16.67
Cerebellum	Superpathway of Methionine Degradation	0.03	1.523		25
Cerebellum	Amyotrophic Lateral Sclerosis Signaling	0.04	1.398		15
Cerebellum	Prostate Cancer Signaling	0.04	1.398		15
Cerebellum	Airway Pathology in Chronic Obstructive Pulmonary Disease	0.04	1.398		100
Cerebellum	Co-stimulation by ICOS	0.04	1.398		100
Cerebellum	Glycoaminoglycan-protein Linkage Region Biosynthesis	0.04	1.398		100
Cerebellum	Inosine-5'-phosphate Biosynthesis II	0.04	1.398		100
Cerebellum	Trafficking and processing of endosomal TLR	0.04	1.398		100
Cerebellum	Transcriptional regulation of testis differentiation	0.04	1.398		100
Cerebellum	Senescence Pathway	0.04	1.398	-1.34	10
Cerebellum	Pancreatic Adenocarcinoma Signaling	0.04	1.398		14.29
Choroid	SRP-dependent cotranslational protein targeting to membrane	8.64e-05	4.063	-1.67	37.5
Choroid	Coronavirus Replication Pathway	0.00028	3.553		36.36
Choroid	Eukaryotic Translation Elongation	0.00028	3.553	-0.38	41.18
Choroid	PKR-mediated signaling	0.000376	3.425	-1.63	46.15
Choroid	3-phosphoinositide Degradation	0.00101	2.996		28.13
Choroid	Coronavirus Pathogenesis Pathway	0.00101	2.996	0	28.13
Choroid	Selenoamino acid metabolism	0.00125	2.903	-1.13	33.33
Choroid	Eukaryotic Translation Termination	0.00202	2.695	-0.82	35.29
Choroid	Mitochondrial translation	0.0021	2.678	-1.34	41.67
Choroid	Signaling by ROBO receptors	0.00251	2.6	-1.67	25
Choroid	D-myo-inositol (1,4,5,6)-Tetrakisphosphate Biosynthesis	0.00281	2.551		26.67
Choroid	D-myo-inositol (3,4,5,6)-tetrakisphosphate Biosynthesis	0.00281	2.551		26.67
Choroid	RHO GTPases Activate ROCKs	0.00466	2.332	0	44.44
Choroid	Exosome Signaling Pathway	0.00487	2.312	-0.82	26.92
Choroid	Eukaryotic Translation Initiation	0.00509	2.293	-0.82	30
Choroid	D-myo-inositol-5-phosphate Metabolism	0.00533	2.273		24.24
Choroid	Protein folding	0.00725	2.14	-2	40
Choroid	Advanced glycosylation endproduct receptor signaling	0.0073	2.137		100
Choroid	Citrulline Biosynthesis	0.0073	2.137		100
Choroid	Cysteine Biosynthesis/Homocysteine Degradation	0.0073	2.137		100
Choroid	Glutamate and glutamine metabolism	0.0073	2.137		100
Choroid	Superpathway of Citrulline Metabolism	0.0073	2.137		100
Choroid	3-phosphoinositide Biosynthesis	0.01	2		21.62
Choroid	Hematoma Resolution Signaling Pathway	0.01	2	-0.82	23.33
Choroid	Ribosomal Quality Control Signaling Pathway	0.01	2		23.33
Choroid	HDR through Homologous Recombination (HRR) or Single Strand Annealing (SSA)	0.01	2	-2.24	27.78
Choroid	RHO GTPases activate CIT	0.02	1.699		42.86
Choroid	RHO GTPases activate PAKs	0.02	1.699		42.86
Choroid	RHO GTPases activate PKNs	0.02	1.699		42.86
Choroid	Superpathway of Inositol Phosphate Compounds	0.02	1.699		20
Choroid	LPS/IL-1 Mediated Inhibition of RXR Function	0.02	1.699		23.08
Choroid	Peroxisomal protein import	0.02	1.699	-2	30.77
Choroid	EIF2 Signaling	0.02	1.699		19.51
Choroid	Spliceosomal Cycle	0.02	1.699		66.67
Choroid	Granzyme A Signaling	0.03	1.523		37.5
Choroid	C-type lectin receptors (CLRs)	0.03	1.523	-2	28.57
Choroid	Signaling by the B Cell Receptor (BCR)	0.03	1.523	-2	28.57
Choroid	Major pathway of rRNA processing in the nucleolus and cytosol	0.03	1.523	-0.82	21.43
Choroid	Asparagine N-linked glycosylation	0.03	1.523	-2.24	23.81
Choroid	Respiratory electron transport	0.03	1.523	-2	26.67
Choroid	Cellular Effects of Sildenafil (Viagra)	0.04	1.398	1.67	16.13
Choroid	Branched-chain amino acid catabolism	0.04	1.398		33.33
Choroid	GAIT Translation Signaling Pathway	0.04	1.398		20
Choroid	Xenobiotic Metabolism PXR Signaling Pathway	0.04	1.398		21.74
Choroid	Parkinson's Signaling Pathway	0.04	1.398	1.63	19.35
Cortex_Frontal	Exosome Signaling Pathway	0.00113	2.947	0.45	20.69
Cortex_Frontal	Cysteine Biosynthesis/Homocysteine Degradation	0.00181	2.742		100
Cortex_Frontal	Fatty Acid β-oxidation I	0.00181	2.742		100
Cortex_Frontal	Inhibition of ARE-Mediated mRNA Degradation Pathway	0.00419	2.378	-0.45	16.22
Cortex_Frontal	Cytotoxic T Lymphocyte-mediated Apoptosis of Target Cells	0.00529	2.277		66.67
Cortex_Frontal	Granzyme B Signaling	0.00529	2.277		66.67
Cortex_Frontal	Tumoricidal Function of Hepatic Natural Killer Cells	0.00529	2.277		66.67
Cortex_Frontal	Hematoma Resolution Signaling Pathway	0.00681	2.167		17.24
Cortex_Frontal	NFKBIE Signaling Pathway	0.01	2		50
Cortex_Frontal	Deadenylation-dependent mRNA decay	0.01	2		25
Cortex_Frontal	NOD1/2 Signaling Pathway	0.01	2		25
Cortex_Frontal	Cysteine Biosynthesis III (mammalia)	0.02	1.699		40
Cortex_Frontal	Selenoamino acid metabolism	0.02	1.699	0	16.67
Cortex_Frontal	Parkinson's Signaling Pathway	0.02	1.699	1.34	13.51
Cortex_Frontal	Role of PKR in Interferon Induction and Antiviral Response	0.02	1.699		20
Cortex_Frontal	Role of Pattern Recognition Receptors in Recognition of Bacteria and Viruses	0.02	1.699		20
Cortex_Frontal	mRNA 3 Prime End Processing Signaling Pathway	0.02	1.699		20
Cortex_Frontal	Induction of Apoptosis by HIV1	0.02	1.699		33.33
Cortex_Frontal	Nuclear RNA decay	0.02	1.699		33.33
Cortex_Frontal	ATF4 activates genes in response to endoplasmic reticulum stress	0.03	1.523		28.57
Cortex_Frontal	Death Receptor Signaling	0.03	1.523		28.57
Cortex_Frontal	Formation of WDR5-containing histone-modifying complexes	0.03	1.523		28.57
Cortex_Frontal	Neurovascular Coupling Signaling Pathway	0.04	1.398	1	13.33
Cortex_Frontal	Digestion	0.04	1.398		100
Cortex_Frontal	Fatty Acid Activation	0.04	1.398		100
Cortex_Frontal	Glycosphingolipid transport	0.04	1.398		100
Cortex_Frontal	NAD biosynthesis II (from tryptophan)	0.04	1.398		100
Cortex_Frontal	Tryptophan Degradation III (Eukaryotic)	0.04	1.398		100
Cortex_Frontal	Tryptophan Degradation to 2-amino-3-carboxymuconate Semialdehyde	0.04	1.398		100
Cortex_Frontal	Branched-chain amino acid catabolism	0.04	1.398		25
Cortex_Frontal	Amyotrophic Lateral Sclerosis Signaling	0.04	1.398		15.79
Cortex_Frontal	Regulation of mRNA stability by proteins that bind AU-rich elements	0.04	1.398		15.79
Cortex_Motor_Lateral	Apoptotic execution phase	0.00795	2.1		25
Cortex_Motor_Lateral	Branched-chain amino acid catabolism	0.00795	2.1		25
Cortex_Motor_Lateral	Valine Degradation I	0.00795	2.1		25
Cortex_Motor_Lateral	SUMOylation of ubiquitinylation proteins	0.02	1.699		18.18
Cortex_Motor_Lateral	Glycosphingolipid transport	0.02	1.699		100
Cortex_Motor_Lateral	Melatonin Degradation II	0.02	1.699		100
Cortex_Motor_Lateral	Phenylalanine Degradation IV (Mammalian, via Side Chain)	0.04	1.398		50
Cortex_Motor_Lateral	Phenylalanine and tyrosine metabolism	0.04	1.398		50
Cortex_Motor_Lateral	RHOBTB3 ATPase cycle	0.04	1.398		50
Cortex_Motor_Lateral	Role of RIG1-like Receptors in Antiviral Innate Immunity	0.04	1.398		50
Cortex_Motor_Lateral	β-alanine Degradation I	0.04	1.398		50
Cortex_Motor_Medial	Post-translational modification: synthesis of GPI-anchored proteins	0.000766	3.116		33.33
Cortex_Motor_Medial	MYC Mediated Apoptosis Signaling	0.00671	2.173		33.33
Cortex_Motor_Medial	Melanoma Signaling	0.00671	2.173		33.33
Cortex_Motor_Medial	Aryl Hydrocarbon Receptor Signaling	0.00876	2.057		15
Cortex_Motor_Medial	Detoxification of Reactive Oxygen Species	0.00926	2.033		28.57
Cortex_Motor_Medial	Oxidative Stress Induced Senescence	0.01	2		14.29
Cortex_Motor_Medial	Molecular Mechanisms of Cancer	0.01	2	0	6.82
Cortex_Motor_Medial	Bladder Cancer Signaling	0.02	1.699		20
Cortex_Motor_Medial	Small Cell Lung Cancer Signaling	0.02	1.699		20
Cortex_Motor_Medial	Fatty Acid Activation	0.02	1.699		100
Cortex_Motor_Medial	RHO GTPases activate IQGAPs	0.02	1.699		100
Cortex_Motor_Medial	Cell Cycle: G1/S Checkpoint Regulation	0.02	1.699		18.18
Cortex_Motor_Medial	NAP1L1 Transcription Regulation Signaling Pathway	0.02	1.699		18.18
Cortex_Motor_Medial	Oncogene Induced Senescence	0.03	1.523		16.67
Cortex_Motor_Medial	Mitotic G2-G2/M phases	0.04	1.398		8.82
Cortex_Motor_Medial	Mitochondrial Dysfunction	0.04	1.398		6.78
Cortex_Motor_Medial	Proteasomal PSMD10 Signaling Pathway	0.04	1.398		13.33
Cortex_Motor_Medial	p53 Signaling	0.04	1.398		13.33
Cortex_Motor_Medial	Estrogen-mediated S-phase Entry	0.04	1.398		50
Cortex_Motor_Medial	Fatty Acid β-oxidation I	0.04	1.398		50
Cortex_Motor_Medial	Glutathione Redox Reactions I	0.04	1.398		50
Cortex_Motor_Medial	Glutathione Redox Reactions II	0.04	1.398		50
Cortex_Motor_Medial	Mitochondrial L-carnitine Shuttle Pathway	0.04	1.398		50
Cortex_Motor_Medial	β-alanine Degradation I	0.04	1.398		50
Cortex_Motor_Medial	γ-linolenate Biosynthesis II (Animals)	0.04	1.398		50
Spinal_Cord_Cervical	Role of Hypercytokinemia/hyperchemokinemia in the Pathogenesis of Influenza	0.000131	3.883	-1.34	54.55
Spinal_Cord_Cervical	Granulocyte Adhesion and Diapedesis	0.000242	3.616		50
Spinal_Cord_Cervical	Interferon alpha/beta signaling	0.00144	2.842	-1.34	45.45
Spinal_Cord_Cervical	Interleukin-10 signaling	0.00159	2.799	-2	57.14
Spinal_Cord_Cervical	Macrophage Classical Activation Signaling Pathway	0.0019	2.721	-1	31.82
Spinal_Cord_Cervical	IL-33 Signaling Pathway	0.00223	2.652		35.29
Spinal_Cord_Cervical	Th1 Pathway	0.00223	2.652	-1.63	35.29
Spinal_Cord_Cervical	Agranulocyte Adhesion and Diapedesis	0.00229	2.64		41.67
Spinal_Cord_Cervical	Mitochondrial translation	0.00229	2.64	-0.45	41.67
Spinal_Cord_Cervical	Coronavirus Pathogenesis Pathway	0.00232	2.635	-0.38	25.71
Spinal_Cord_Cervical	Th1 and Th2 Activation Pathway	0.00253	2.597		30.43
Spinal_Cord_Cervical	Dendritic Cell Maturation	0.00311	2.507	-0.82	33.33
Spinal_Cord_Cervical	T Cell Exhaustion Signaling Pathway	0.00317	2.499	-1.41	26.67
Spinal_Cord_Cervical	Role of PKR in Interferon Induction and Antiviral Response	0.00331	2.48	-1.63	29.17
Spinal_Cord_Cervical	Hepatitis B Chronic Liver Pathogenesis Signaling Pathway	0.00542	2.266	-0.38	26.92
Spinal_Cord_Cervical	Necroptosis Signaling Pathway	0.00542	2.266	-1.63	26.92
Spinal_Cord_Cervical	Inflammasome pathway	0.00573	2.242		60
Spinal_Cord_Cervical	Role of JAK1, JAK2 and TYK2 in Interferon Signaling	0.00573	2.242		60
Spinal_Cord_Cervical	Immunogenic Cell Death Signaling Pathway	0.00698	2.156	-1	33.33
Spinal_Cord_Cervical	Selenoamino acid metabolism	0.00728	2.138	1.63	28.57
Spinal_Cord_Cervical	Cysteine Biosynthesis/Homocysteine Degradation	0.00757	2.121		100
Spinal_Cord_Cervical	Interleukin-1 processing	0.00757	2.121		100
Spinal_Cord_Cervical	Trafficking and processing of endosomal TLR	0.00757	2.121		100
Spinal_Cord_Cervical	Pathogen Induced Cytokine Storm Signaling Pathway	0.00839	2.076	-1.63	25
Spinal_Cord_Cervical	Role of Pattern Recognition Receptors in Recognition of Bacteria and Viruses	0.00945	2.025		31.25
Spinal_Cord_Cervical	Nucleosome assembly	0.01	2		50
Spinal_Cord_Cervical	Ribotoxic Stress Signaling Pathway	0.01	2		50
Spinal_Cord_Cervical	SPINK1 Pancreatic Cancer Pathway	0.01	2		50
Spinal_Cord_Cervical	T Helper Cell Differentiation	0.01	2		36.36
Spinal_Cord_Cervical	Sertoli Cell-Sertoli Cell Junction Signaling	0.01	2	-1.89	23.33
Spinal_Cord_Cervical	ISGylation Signaling Pathway	0.01	2	-1.34	29.41
Spinal_Cord_Cervical	Activation of IRF by Cytosolic Pattern Recognition Receptors	0.02	1.699		42.86
Spinal_Cord_Cervical	Interferon Signaling	0.02	1.699		42.86
Spinal_Cord_Cervical	Role of Chondrocytes in Rheumatoid Arthritis Signaling Pathway	0.02	1.699	-0.45	24
Spinal_Cord_Cervical	Role of Osteoblasts in Rheumatoid Arthritis Signaling Pathway	0.02	1.699	-0.82	24
Spinal_Cord_Cervical	HMGB1 Signaling	0.02	1.699	-2.24	26.32
Spinal_Cord_Cervical	Assembly of collagen fibrils and other multimeric structures	0.02	1.699		66.67
Spinal_Cord_Cervical	Crosstalk between Dendritic Cells and Natural Killer Cells	0.02	1.699		66.67
Spinal_Cord_Cervical	Maturation of TCA enzymes and regulation of TCA cycle	0.02	1.699		66.67
Spinal_Cord_Cervical	Sialic acid metabolism	0.02	1.699		66.67
Spinal_Cord_Cervical	NOD1/2 Signaling Pathway	0.03	1.523	-1	25
Spinal_Cord_Cervical	Granzyme A Signaling	0.03	1.523		37.5
Spinal_Cord_Cervical	Acute Phase Response Signaling	0.03	1.523	-0.45	23.81
Spinal_Cord_Cervical	IL-27 Signaling Pathway	0.03	1.523	0	23.81
Spinal_Cord_Cervical	Neutrophil degranulation	0.03	1.523	-1.16	15.58
Spinal_Cord_Cervical	Kinetochore Metaphase Signaling Pathway	0.04	1.398		26.67
Spinal_Cord_Cervical	TRIM21 Intracellular Antibody Signaling Pathway	0.04	1.398	0	26.67
Spinal_Cord_Cervical	Chaperone Mediated Autophagy Signaling Pathway	0.04	1.398	-0.82	18.92
Spinal_Cord_Cervical	LPS/IL-1 Mediated Inhibition of RXR Function	0.04	1.398		20
Spinal_Cord_Cervical	Neuroinflammation Signaling Pathway	0.04	1.398	-0.82	18.42
Spinal_Cord_Lumbar	Neutrophil degranulation	9.99e-05	4	-2.36	20.69
Spinal_Cord_Lumbar	Cysteine Biosynthesis/Homocysteine Degradation	0.00627	2.203		100
Spinal_Cord_Lumbar	Trafficking and processing of endosomal TLR	0.00627	2.203		100
Spinal_Cord_Lumbar	Cargo concentration in the ER	0.00822	2.085		50
Spinal_Cord_Lumbar	SPINK1 Pancreatic Cancer Pathway	0.00822	2.085		50
Spinal_Cord_Lumbar	PKR-mediated signaling	0.01	2	0	33.33
Spinal_Cord_Lumbar	Coronavirus Pathogenesis Pathway	0.02	1.699	-2.45	20.59
Spinal_Cord_Lumbar	Advanced glycosylation endproduct receptor signaling	0.02	1.699		66.67
Spinal_Cord_Lumbar	Cytotoxic T Lymphocyte-mediated Apoptosis of Target Cells	0.02	1.699		66.67
Spinal_Cord_Lumbar	Granzyme B Signaling	0.02	1.699		66.67
Spinal_Cord_Lumbar	Selenoamino acid metabolism	0.02	1.699	1.34	23.81
Spinal_Cord_Lumbar	RNA Polymerase II Transcription	0.02	1.699	0.82	20.69
Spinal_Cord_Lumbar	Coronavirus Replication Pathway	0.03	1.523		22.73
Spinal_Cord_Lumbar	HIF1α Signaling	0.03	1.523	-1	21.74
Spinal_Cord_Lumbar	Phagosome Maturation	0.03	1.523		21.74
Spinal_Cord_Lumbar	Assembly of collagen fibrils and other multimeric structures	0.03	1.523		50
Spinal_Cord_Lumbar	Complex I biogenesis	0.04	1.398		30
Spinal_Cord_Lumbar	GAIT Translation Signaling Pathway	0.04	1.398	-1	18.18
Spinal_Cord_Lumbar	SRP-dependent cotranslational protein targeting to membrane	0.04	1.398	1.34	20
Spinal_Cord_Thoracic	Cysteine Biosynthesis/Homocysteine Degradation	0.000338	3.471		100
Spinal_Cord_Thoracic	Class B/2 (Secretin family receptors)	0.00326	2.487		40
Spinal_Cord_Thoracic	Cysteine Biosynthesis III (mammalia)	0.00484	2.315		33.33
Spinal_Cord_Thoracic	Superpathway of Methionine Degradation	0.01	2		20
Spinal_Cord_Thoracic	NAD Biosynthesis III	0.02	1.699		100
Spinal_Cord_Thoracic	OAS antiviral response	0.02	1.699		100
Spinal_Cord_Thoracic	TYSND1 cleaves peroxisomal proteins	0.02	1.699		100
Spinal_Cord_Thoracic	Transcriptional Regulation by NPAS4	0.02	1.699		16.67
Spinal_Cord_Thoracic	G Protein Signaling Mediated by Tubby	0.03	1.523		14.29
Spinal_Cord_Thoracic	IL-8 Signaling	0.03	1.523		8.33
Spinal_Cord_Thoracic	Cellular response to hypoxia	0.03	1.523		13.33
Spinal_Cord_Thoracic	Creatine-phosphate Biosynthesis	0.04	1.398		50
Spinal_Cord_Thoracic	Trafficking and processing of endosomal TLR	0.04	1.398		50
Spinal_Cord_Thoracic	β-alanine Degradation I	0.04	1.398		50
Spinal_Cord_Thoracic	ISGylation Signaling Pathway	0.04	1.398		11.76
Spinal_Cord_Thoracic	Glycosaminoglycan metabolism	0.04	1.398		11.11
