## Supplementary File 4 for "RNA Editing of DEGS1 Links Genetic Risk to Ceramide Dysregulation and Astrocyte Toxicity in ALS"

### Sheet: Sheet1
miRNA	binding location at 3UTR	Binds to WT_3UTR	Binds to edALL_3UTR	PMID	miRNA change	Associations with ALS
hsa-miR-106b-5p	327-333	yes	yes	39638270	NA	Not applicable
hsa-miR-106b-5p	327-333	yes	yes	41658940	down	Post-mortem spinal cord samples. miRNA was found in healthy samples but undetectable in ALS. miRNA pathways include neuron survival (TGFB), Neuroprotection (JAK/STAT), adult NSC maintenence (insulin/IGF signaling)
hsa-miR-140-3p	316-322	no	yes	41057313	up in SMA	Used SMA mouse model.
hsa-miR-17-5p	327-333	yes	yes	23060898	down	Used DNA lesion model in MGMT-deficient mice. Predicted to bind to EPHA4, GNPDA2, and TXNIP 3' UTRs. These genes are upregulated in ALS.
hsa-miR-17-5p; hsa-miR-106b-5p	327-333	yes	yes	37832609	down in MS	This is a review paper. miRNA normally inhibits APP expression.
hsa-miR-193a-5p	569-575	yes	no	30552897	down	looked at plasma samples of ALS patients for miRNAs in extracellular vesicles
hsa-miR-302c-3p; hsa-miR-302d-3p; hsa-miR-372-3p; hsa-miR-373-3p	326-332	yes	no	36707813	NA	Looked at GEO data sets. Predicted that NEAT1 lncRNA competitvely binds to miRNAs to prevent binding to APP. In other papers NEAT1 expression correlates with nuclear TDP-43 expression.
hsa-miR-6832-5p	406-412	yes	yes	37791873	Up	Used mutant FUS-drosophila lines. Overexpression of miRNA decreased mutant FUS aggregation.
hsa-miR-93-5p	327-333	yes	yes	30210287	down	Sampled in blood of sALS patients
hsa-miR-93-5p	327-333	yes	yes	37290686	Up	Looked at exosomal miRNAs from bulbar-onset ALS.
